# Effect of methanol fixation on single-cell RNA sequencing data

**DOI:** 10.1101/2020.05.21.109975

**Authors:** Xinlei Wang, Lei Yu, Angela Wu

**Affiliations:** Division of Life Science, Hong Kong University of Science and Technology, Clear Water Bay, NT, Hong Kong, HKSAR China

**Keywords:** Single Cell RNA-seq, Methanol fixation, Smarts-seq2, Drop-seq

## Abstract

Single-cell RNA sequencing (scRNA-seq) has led to remarkable progress in our understanding of tissue heterogeneity in health and disease. Recently, the need for scRNA-seq sample fixation has emerged in many scenarios, such as when samples need long-term transportation, or when experiments need to be temporally synchronized. Methanol fixation is a simple and gentle method that has been routinely applied in scRNA-seq. Yet, concerns remain that fixation may result in biases which may change the RNA-seq outcome. We adapted an existing methanol fixation protocol and performed scRNA-seq on both live and methanol fixed cells. Analyses of the results show methanol fixation can faithfully preserve biological related signals, while the discrepancy caused by fixation is subtle and relevant to library construction methods. By grouping transcripts based on their lengths and GC content, we find that transcripts with different features are affected by fixation to different degrees in full-length sequencing data, while the effect is alleviated in Drop-seq result. Our deep analysis reveals the effects of methanol fixation on sample RNA integrity and elucidates the potential consequences of using fixation in various scRNA-seq experiment designs.
