## Supplementary material for "Effect of methanol fixation on single-cell RNA sequencing data": topcontributiongenelist

### Sheet: hctpc1
HCT-116			HepG2
PC1	PC2		PC1	PC2
TUBA1B	RNA18S5		CCT3	LOC105371844
H2AFZ	PKP3		CFL1	FUS
SNRPB	DOHH		ARPC1A	SPDYE16
PBK	FOS		CCT4	CDC37
TUBG1	SLC16A3		CCT5	PIEZO1
MAD2L1	POLRMT		PGAM1	IER2
CDC20	RNA28S5		PSMD2	PKP3
MIS18A	MIR5047		GAPDH	TRIM74
RFC5	RPS6		EIF3C	PLXNB2
BIRC5	ARHGAP4		GDI2	OS9
EIF5A	SRCAP		TPI1	THEM6
MCM7	LMNA		TUBB	TP53I11
TRIP13	RPS24		MAPRE1	LOC100190986
CDCA7	TELO2		SF3B4	DGCR2
RRM2	DGCR2		RAN	SLC1A5
TUBB	TRIM72		PKM	DDX54
MCM3	DDX54		RAB8A	LOC284454
KIF22	PTK7		CCT7	SMG5
DSCC1	RPL6		PSMD11	LAMA5
LSM4	NPM1		HSPA9	HNRNPM
FEN1	PLXNB2		THOC3	LOC613037
OIP5	RPLP0		PSMD8	NPIPB9
HNRNPF	LASP1		WDR1	MAN1B1
ZWINT	ARFGAP1		TUBA1C	ITGB4
HAT1	RPS27A		GNAI3	RNA45S5
TCP1	MVP		PSMC4	PPP1R15A
DNAJC9	RPL34		CCT6A	HIP1R
FANCI	RPL15		DHX15	SRCAP
PTGES3	ACTN4		YWHAZ	SLC38A10
DTYMK	DHX37		PTGES3	CYB561
GINS2	RPL21		PPP1CA	PRKCSH
DHFR	PRKCSH		ENO1	EIF4G1
RFC3	RPL37		EIF5A	ARFGAP1
NUSAP1	RIN1		GPI	TELO2
UBE2C	PPP1R16A		PSMC6	AMOTL2
PRC1	HCFC1		PSMC5	WDR6
SMC4	ATAD3A		LSM12	SPDYE2
BUB3	TCOF1		HADHA	HOOK2
HMGB2	EIF3E		RPN2	DUSP1
COMMD4	CDC37		PFN1	XYLT2
DUT	TRABD		ACTB	JUN
ASF1B	EIF3L		RPS6KB1	TAF1C
NUP93	RPL14		PSMD6	PRMT6
ILF2	SLC38A10		CCT2	LOC55338
TPX2	RPL9		XRCC5	EHD1
CENPN	GTF2F1		HSPD1	SAFB
KPNA2	RPS25		ACTR3	ZGPAT
PRELID1	FUS		BZW1	GAA
CENPW	SRP14		EIF4G2	LRPAP1
FANCA	ITGB4		ILF2	FOSB
TYMS	PTRF		EIF6	CTSD
UBE2T	POLR2A		DLD	RNA18S5
SKA3	ILF3		CYCS	GLG1
CCT6A	MAP1S		VDAC1	EPS8L2
KIAA1524	RPS3A		MARS	GALNT16
NCAPD2	EEF1A1		CHCHD3	CLDN4
HMGB1	ARMC5		NUP50	BMS1P17
NCAPG	NFIC		PSMA7	CDK10
RAD51C	TRMT61A		SEC11A	QSOX1
RANBP1	RPS7		PRELID1	FOXK1
WDR34	EEF2		KPNA2	LMNA
EXOSC8	RPL7		XRCC6	EHMT1
PA2G4	DAPK3		CHCHD2	SLC25A25
PSMC3	SNAR-A10		ATIC	RRP1
TROAP	SNAR-A11		CSE1L	MAVS
AURKB	SNAR-A14		2020-09-02	JUNB
NME1	SNAR-A3		KARS	NUCB1
CDC123	SNAR-A4		EIF4A1	STX16
TPM3	SNAR-A5		HSP90AB1	HGS
NAA50	SNAR-A6		TSN	EGLN2
GINS1	SNAR-A7		ARPC2	ILF3
TK1	SNAR-A8		CDC123	DAPK3
CSE1L	SNAR-A9		PSMC2	MRI1
MCM4	HIP1R		CYB5B	RAD54L2
CCT5	RPS3		RNPS1	P4HB
DNMT1	RPL27A		YWHAB	LOC105373062
CACYBP	EIF4A1		AP2M1	RHOT2
MCM6	RPL7A		GOT2	LPIN3
DEK	CEP131		PA2G4	RDH13
RFC2	ARHGEF1		SAE1	TCOF1
TUBA1C	EIF4G1		NARS	SLC19A1
SRSF6	RPL4		PSMC1	HSPA1B
CCNB1	IER2		TECR	STAG3L5P-PVRIG2P-PILRB
MCM5	STMN3		NRAS	DHX38
LRR1	EDC4		MTCH2	POLG
UCHL5	TAF1C		AHSA1	SERF2
SRSF3	HNRNPA0		ARCN1	PLEC
GPN3	THOP1		PSMA3	TRPM4
RAN	HLA-C		LOC728554	SUPT5H
TOMM5	RECQL4		ALDOA	TAOK2
CCNB2	RN7SL2		MRPS2	PNN
STMN1	SPATA2L		PHB	MVD
SRSF7	RPS10		TMED2	SPPL2B
HNRNPA2B1	TAOK2		NAA50	CD2BP2
MELK	EEF1G		RTFDC1	RRS1
DEPDC1	LMNB2		TPM3	ZNF687
EZH2	ZGPAT		AP2S1	HAUS5
NCAPH	FSCN1		DRG1	LSS
CDK2	NCLN		NDUFS1	NOC2L
ANP32E	PPIA		ALG3	RNF40
NSMCE4A	SAFB		VBP1	FAM3A
COPS3	HNRNPM		DNAJA1	ARMC5
SHCBP1	DAZAP2		ATP5B	ACTN4
PHB2	RPS14		API5	C16orf58
FABP5	RNF40		PSMA4	FAM73B
DLGAP5	LTBP4		KDELR2	ILVBL
GCSH	RRP1		SFXN1	GANAB
RPA3	SMTN		PPP2CA	POLM
MRTO4	KLC2		HSPA8	PFKL
PCNA	XYLT2		GORASP2	FLII
PLK1	RPS23		SDHA	FRMD8
BUB1B	SON		LSM4	RBM6
VRK1	WDR6		SLC25A5	NCLN
BUB1	JUN		GPS1	EWSR1
LMNB1	RPL26		ARPC4	SERPINH1
ATAD2	FRMD8		MRPL38	SLC3A2
CHCHD2	HNRNPC		PPIB	SPRYD3
NUDC	RPL32		TCP1	TRAF2
SPC25	RPL22		BSCL2	DCTN1
ANP32B	RPS4X		TOR1A	DBNL
STRA13	CTSD		COPS6	SNORA70
RNASEH2A	LDHB		FAM91A1	SGSH
NHP2	PALD1		ATP1B3	APLP2
ICMT	RPS16		COX5A	POR
CCNA2	SLC25A25		RNF114	LOC729348
H2AFV	BTF3		CAP1	CGN
LSM3	PCSK9		ZMPSTE24	LOC100652901
HMGN2	PNPLA6		ETF1	ANGEL1
FDPS	ST13		PGK1	TUT1
ITGB3BP	RPL37A		PEF1	FAAP100
NUP85	ANKRD52		CDK2AP2	CEP131
POLE2	HSP90AB1		NUDT15	CD276
NMU	CPSF1		USP10	PRPF6
GMNN	TRIM11		PSMB5	RBM10
ESCO2	LAMA5		SYNCRIP	TRMT2A
ORC6	SMARCA4		DENR	MIR5047
TMPO	EHD1		SHCBP1	PPP2R4
CDKN3	FAM83G		TUBA1B	HSBP1
DDX39A	GTSF1		G3BP1	LOC100131257
PSMD14	RPL30		TAX1BP3	PLOD3
MRPS7	RPL23		ECHS1	PIGQ
SMPD4	SREBF2		PCMT1	SSH3
PTTG1	FAM98B		YWHAQ	UNC13D
SPAG5	POLG		MLF2	CCDC137
PPIH	RPS11		UBE2N	GAK
KNSTRN	VAT1		ENSA	COX6A1
NUF2	RPL41		RAB14	ADAM15
CENPM	STX16		NIPA2	OGFOD2
PSMD12	RPL24		MAPK1IP1L	WFS1
KIF2C	SPPL2B		STT3A	DDR1
PSMA7	MST1R		GID8	SURF6
PRIM1	NOC2L		NABP2	NFIC
C1QBP	HDAC5		SLC25A39	IGSF9
DEPDC1B	RBM10		DDOST	SRP14
SNRPD1	MTA2		EFTUD2	BRAT1
HSPA4	EGLN2		TWF1	LASP1
MCM2	EIF3D		PRPF40A	PDAP1
ECT2	NTSR1		RAD51C	HCFC1
TIMM13	E4F1		ANXA7	INTS1
HELLS	FOSB		GLRX3	ABCC10
SRSF2	RPL27		CMC2	FTSJ3
ERH	2020-09-07		NUP205	CHTF18
TUBB4B	RPL11		CSNK1A1	AP5Z1
STIP1	BCAM		HNRNPR	MIEF2
DIAPH3	BRAT1		MEA1	ESRP2
SIVA1	RPL13A		PSMA6	DHCR24
NCAPG2	LOC100506675		RAE1	ATP5L2
MRPL18	COX6A1		PIGT	ARFRP1
NASP	PRRC2A		U2AF1	FOS
RUVBL1	CLUH		PSMD12	RTEL1
PRIM2	HLA-A		DHX9	MTG2
SERBP1	SERF2		NCAPH	E4F1
PAICS	SLC1A5		MRPS15	FAM156B
CCT3	MIR3064		MOB1A	LAMB2
PDCD5	GLG1		TRAP1	SLCO4A1
BCL2L12	RPL5		CS	ZFYVE27
RBM8A	THEM6		RBM8A	ABCA2
EBP	NACA		KXD1	ATP13A1
PSME3	RPL31		TPD52L2	CTGF
MARS	ILVBL		TARS	DHX34
POC1A	RPL23A		GDE1	NDST1
POLR2E	ARHGAP27		EIF3I	SPATA2L
UFD1L	LOC102724438		BUB3	TMC6
CDC7	GAK		HMGN1	GRN
MRPL12	SCAP		SLC35A4	DOHH
HSPE1	ATP5G2		RAB7A	SREBF2
FOXM1	TONSL		HDAC1	LOC101060398
PRDX3	TMCO1		ACOT7	SPDYE1
SNRPF	SUPT5H		2020-09-07	PPP1R16A
PSMD1	GALNT2		EMC3	MAP3K11
NOP58	EPN1		ATP5G3	RASSF7
CDK1	TP53I11		CBX5	SEMA4C
DSN1	UNC45A		UQCRFS1	SREBF1
SKA2	RPS17		ERGIC3	SDHAP1
AP2S1	GPC1		RFC3	ATF6B
SNRPG	TAF15		RPE	TBL3
WDHD1	YWHAE		YWHAE	USP36
SNRNP40	TMBIM6		OAZ1	AKAP8
SF3B4	IGSF8		MRPL51	CBS
WDR76	ITM2C		CYB561A3	GALNT2
CKS2	CSDE1		MRPL27	GTF2F1
SKP2	TCIRG1		EMC6	FBLN1
ZWILCH	FAM213B		UMPS	UQCR11
FAM64A	ERF		COX4I1	PKD1P1
KIAA0101	BRD3		BCKDK	SCYL1
SKA1	SMG5		POLR2E	AP1B1
RFC4	DPP7		STIP1	NPIPB3
MKI67	SKP1		PRMT1	OSBPL5
CHAF1B	DBN1		EXOSC3	CELF1
CKS1B	SPTSSA		MAEA	LOC101928309
RPA1	FAM181A-AS1		ATP5C1	LRRC45
PHF19	RPL17		EIF4A3	TMEM115
KIF23	ENO1		LOC100996447	CABP4
C20orf27	TBCA		CTNNB1	LOC107986132
SUPT16H	LRRC75A-AS1		PSMD1	STAG3L2
CDCA5	RPS27		AZIN1	DPP7
SRSF1	LZTS2		HDAC2	SLC43A2
SRSF10	DCTN1		RAD21	KDM2A
CWF19L1	NAP1L1		POLA2	FAM160B2
USP1	HOOK2		RHOA	LZTS2
CENPU	ANXA2		SNRPB	TSSC4
CDC45	MAP3K11		PARP2	MGAT1
EBNA1BP2	OLA1		ELOF1	RHBDD3
ACOT7	ZNF668		TUBG1	FARSA
MND1	SIPA1L3		EIF2S1	NEDD8
NCAPD3	CHTF18		HMGB1	RNU1-1
KIF4A	EIF5B		BCAS2	RNU1-2
DBF4	GTPBP3		RHNO1	RNU1-3
RRM1	C19orf52		ARF1	RNU1-4
CALM2	USP34		HNRNPK	RNVU1-18
HNRNPH1	RAC3		RPA1	SCAP
ARHGAP11A	ALDH16A1		CEBPG	AGRN
TTF2	RSL1D1		PPP2R1A	TBC1D9B
TEX30	CCAR2		LRPPRC	LOC440446
LSM5	GHITM		TIMM50	PYCRL
NUDT5	RPS21		TMBIM6	SPINT1
CDK4	PFKL		HSP90AA1	DDX11
CHEK1	EVPL		SLC35B1	RPL32P3
MCM10	LOC107987279		HMGA1	MAP4
DCK	PPP2R4		SMARCA5	QPCTL
TOP2A	POLD1		ARPC1B	KLC2
SIGMAR1	RHOT2		SELT	TKFC
NOLC1	COX7A2		C14orf1	UBA1
CDCA3	CBWD5		DCTN5	RAB24
ENOPH1	RACK1		SLC5A6	COX16
NUDT1	NFKBIL1		CNIH1	RHPN1
MRPL11	RRP12		BCAS4	POLRMT
UBE2S	TYK2		VCP	GFOD2
PUF60	HSPA1B		CSNK2B	RNF168
PPIF	OSBPL5		SEC22B	C14orf2
YWHAQ	RPL19		MTHFD1	MED22
PHB	RPL36A		VTA1	LOC107986078
POLA1	HSPD1		CDCA5	RPL7
ZDHHC6	MAD1L1		LSM10	COX7A2
TPD52L2	GAA		PPIE	PDXDC2P
RAD18	ZNF672		PSMD7	RABEP2
KIF20A	HES4		SRSF3	LOC100996717
NUP107	SRSF4		PFN2	HSPA1A
POLD2	RPL35A		HN1	TONSL
CCT7	UQCRC2		G6PD	GUSB
MYCBP	UBE2V1		CTNNA1	LOC105369771
FKBP4	PPP1R15A		HMGN2	ACADVL
EXOSC9	NCDN		MRPL37	CYR61
CYCS	BOP1		SUMO3	PC
ARPC5L	RASSF7		CAPRIN1	SRRT
HNRNPD	TMEM259		G3BP2	FOXRED2
UTP11	LARS		FASTK	MAD1L1
NDC1	ARAP1		WBP11	PTCD1
LBR	HGS		ATP5F1	CHMP1A
TSN	DHX38		KIF2C	SLC44A5
EIF1AX	SURF6		SUPT16H	TMEM132A
WDR77	SPCS2		POLDIP2	ZBED1
RAD51AP1	KRT8		UBE2C	PES1
NOP56	RPS19		EBP	ATP5J2
HNRNPH3	BZW1		XPOT	CLTC
CLSPN	PACSIN3		PSMG3	LOC101928118
PTBP1	AIMP1		EIF2S2	HLA-C
PPP2CA	PPP3CA		RALB	LHFPL5
HSPA8	DDR1		SPDL1	MYBBP1A
STIL	KMT2D		VAPA	TRMT61A
SPDL1	TMEM132A		COX8A	POLR3E
TACC3	ATN1		COMMD4	RPUSD1
ODC1	EIF3I		KIF11	OST4
DCTPP1	RPSA		NCAPG2	MAU2
CMC2	FAM63B		UQCC2	NPIPB11
MAGOHB	JUNB		PAK2	SRRM2
PSMG1	SUMO1		BLOC1S2	TSC2
CTPS1	EHMT2		BSG	TRIM11
TMEM70	CDC42EP4		ADIPOR1	LOC105372952
MRPL38	ECE1		NCAPD2	POLR2J
PARP1	PLOD3		NUP188	LIME1
MRPL51	P3H4		CSDE1	PTK7
AURKA	RHOA		IARS	LOC148413
HN1	CRKL		ELOVL1	USP5
H3F3B	PFDN4		IMMT	NOP10
PSMA5	PRDX6		CCDC47	IMPDH1
HAUS1	DEF6		PTBP1	MISP
TIMM23	SAP18		STOML2	DAG1
HNRNPDL	GIGYF1		RAB1B	MBD1
KIF11	RPL36AL		KPNA1	ZNF496
ATP6V0B	UBA52		CYC1	D2HGDH
NCL	CCHCR1		NDUFA10	ZNF471
ANLN	XRCC5		FDFT1	KCNK6
SEH1L	RPS13		SF3B3	CACFD1
CDCA8	AP1B1		TXN2	CCDC142
SLC38A1	SLC22A31		DAP	ARHGEF1
RUVBL2	RPL10A		ARHGDIA	TSPYL4
MRPL37	SGSH		RPAP3	LOC101929415
NEK2	MVD		ETFA	VPS4A
H2AFX	POR		ECT2	PNMA1
TUBGCP3	RRS1		CACYBP	KANK2
CCT2	SSTR5		CMTM6	GIGYF1
SHMT1	FAM50A		HMCES	LOC101928936
CEP78	TSPYL1		PDE6D	RPL35A
CEP55	LOC284454		CALM1	RRP12
HMGN1	ELL		PDHA1	ESYT1
GART	KRI1		ALDH18A1	TCIRG1
CENPF	FLII		EBNA1BP2	SEC61A1
HMGB3	FAM156B		DDX6	UNC45A
FARSB	C16orf58		BTF3L4	CAMKK2
RBM17	CHPF		MRPS7	TXNRD2
EIF5	VPS51		GART	BCAM
ARHGDIA	HECTD3		ANLN	CYP1B1
DNAJC8	CFL1		PSMD4	PYGB
ELAC2	UQCRB		NDUFA9	LINC01000
ACYP1	CDK10		SNRNP25	PGM5P2
MZT1	LRRC45		POC1A	C11orf72
TPRKB	YWHAZ		UBE2A	LLGL2
NDUFS6	CLDN4		ATP5A1	NPIPB4
NCAPH2	SRC		ATP6V0D1	TYK2
RAD51	LRPAP1		CDK2	RPS3A
AHSA1	SRRT		FAM136A	LINC00506
PSMG3	QPCTL		UBE2I	ATP5G2
STOML2	WFS1		C11orf24	SMA5
PPID	SNORD31		AURKA	GGA1
MRPL34	ATAD3B		TNPO3	SLC39A1
ORC1	PLBD2		SARS	LAMTOR5
EMC8	RPS20		SET	MGAT2
HSPA14	CALR		CLIC1	LOC150776
DLEU2	CCT8		TARDBP	APBB3
HSPA9	AKAP8		SAR1A	LOC101928217
UBE2I	CCDC137		MYCBP	ATG9A
CBX3	ESRRA		RELA	LOC105375957
MRPL16	PSMD3		DCAF7	NARFL
NUP35	USP5		USP14	LOC100996763
AAAS	RPLP2		METAP2	ASH1L
RNPS1	SRRM3		ZDHHC12	TJP3
PRR11	RPS15A		EIF2B1	NDUFV1
HMMR	RPUSD1		ASF1B	PROSER3
NONO	GGA1		UFD1L	EDC4
TTK	MRI1		ACTL6A	KLHL22
CCT4	ARPC3		SF3A3	SFI1
POLE3	CPNE7		UBE2D2	PPP6R2
TMEM97	LOC284412		KPNA3	CANX
NEIL3	IMPDH2		PDIA6	LOC101928600
MAGOH	PIM3		YARS	SLC7A14
SNRPD3	YME1L1		PSMD14	ATP6V1G1
PPP1CA	CKB		MDH2	HNRNPL
PFN2	RTEL1		ARPC3	CDH3
RACGAP1	MAVS		CNBP	PRRC2A
NDC80	SCYL1		SNW1	RPS26
PARK7	CD276		DTYMK	CDK5RAP3
SPC24	CES2		JTB	THRIL
TOMM6	SNRPD2		THRAP3	GNL3L
PPM1G	ARSA		RER1	EGR1
FAM96A	PAK4		RNF4	CCDC86
MSH2	FKRP		SCAMP2	PLPP6
RAD54L	PPL		MZT1	MORF4L1
RBBP7	MYBBP1A		ESCO2	KRI1
IFRD2	KLHL21		FANCD2	SDHAP2
DDIAS	FDXR		RHBDD2	LOC101929333
DCXR	MSLN		SHMT1	NUMA1
TIPIN	ZFAND1		OXA1L	WDR83OS
GTSE1	LRRC59		CDCA8	BRD3
RNASEH2B	LAMB2		UQCRC1	AMPD2
PPP5C	A4GALT		SURF4	PCNT
SSRP1	CNBP		MESDC2	MAZ
TFDP1	PFAS		DDX39B	NPEPL1
SNU13	MIER2		PHB2	CHPF2
DKC1	NAPRT		AK2	FBL
ABCF2	COX6C		POLR2C	GRAPL
TRIM37	CC2D1A		CCT8	SNORD14B
MRPL20	ZNF316		MATR3	OPA3
SMC2	TRIM26		NAP1L4	GPC1
PLK4	KCNK6		NDUFA8	TP53I13
CHORDC1	MTPN		GRSF1	SPDYE2B
CENPO	PRKDC		MDH1	FBXL19-AS1
FANCD2	ADAM15		PRDX1	POMT1
CDCA2	KANK2		ATP6V1E1	AARS2
NUDT15	TUBGCP6		DCAF13	CHTOP
POLR3H	COLGALT1		RAB1A	SLC9A3R1
SUB1	ZC3H3		C6orf62	EHD2
C4orf46	CBX2		POLR3K	RPL41
TOMM22	TRIP6		NDUFS3	LOC105371303
ERAL1	RHBDD3		SRRM1	ULK3
SRPK1	NDST1		DNAJB1	RARG
MRPL4	PLRG1		EXOSC10	UQCRQ
GLRX3	ZNF687		NOL11	LOC101928514
GLO1	SHFM1		GHITM	CCHCR1
XRCC6	LINC01094		NRBP1	NDUFB2
COX17	AKT2		TMED10	NAA60
NDUFB6	ZBTB17		NFE2L2	LINC00649
PSMD11	EPS8L2		TMEM106C	SNX27
NEAT1	HSPA1A		FBXO7	EHMT2
POLR3G	MAFF		CKS1B	SLC2A1
UBE2D3	TMED2		TM9SF1	BRK1
STRAP	SPATA20		H2AFX	UBL5
NARS	LDLR		BANF1	POLR2A
BRIX1	AP2A1		ZC3H15	C7orf73
MRPS34	DYNLRB1		SF3A1	KMT2E
BLM	SREBF1		PSMD13	UG0898H09
DLEU2L	BANF1		DDB1	PXDN
ISOC1	SEMA3B		NDUFS6	MRPL33
RFWD3	DUSP1		NGRN	BRD2
PSMB3	SUMO2		GMNN	CDH1
PSMD2	EIF3M		NDUFAB1	TGOLN2
PSMC5	HNRNPA1		MRPL44	LRP10
FIGNL1	EWSR1		CENPL	MRPS21
USP14	DVL2		RTN3	ANKRD52
COPS6	TPCN1		SEC13	IFT140
SAE1	ARHGEF16		NDC1	ECE1
EXOSC3	SDF4		NANS	FBXL18
MTHFD1	TOMM7		PGRMC1	MGRN1
PTPMT1	SLC29A2		PSMB4	SNRPD2
PSMA2	PODXL		ERP44	C6orf47
COX5A	PHLDB1		ARHGAP1	DHX37
MTBP	USP20		TPX2	ZC3H18
YARS	LETM1		TMEM183A	INTS3
CYC1	PSKH1		SFN	NAPRT
PCMT1	RPS29		PI4KB	LOC107984837
WDR18	LZTR1		ARF5	COX14
HAUS3	LRRC14		IMP3	TACSTD2
TSEN15	PEX14		HEXB	C5AR2
NME2	FAM109A		CCNF	TMEM184B
EEF1E1	EIF2S2		RBBP7	ZNF37BP
UBR7	DBNL		SNRNP27	GRWD1
METTL10	ZFYVE27		CAPZA2	LOC105371019
DHX15	RPN2		DCTPP1	SHFM1
HMBS	ATXN2L		RPP21	2020-03-06
IARS	GABARAP		UBE2L3	LOC101929048
GOT2	ANXA5		TUBB4B	COX5B
PRPS2	LSS		UTP11	AMZ1
RCC2	VPS18		HBS1L	PDDC1
SUMO2	UBL5		RAD54B	LDLR
SNRPC	VHL		PRKAR1A	ARMC6
POLA2	LOC101929796		DDX47	PVRIG2P
BAG2	LRWD1		DEPDC1	KRT8
EMG1	SPRYD3		DPF2	TMEM109
ACAT2	TNIP2		MRPL19	VPS51
CDC6	TKFC		CCND3	RCC1
GTF2H2	DDAH2		GPN1	RRP7A
YWHAE	TSPYL2		TMOD3	SGPL1
IPO9	LOC107986664		FEN1	ZDHHC24
CASC5	HMG20B		C9orf78	YWHAE
UTP18	SNRPB2		TRIP13	MRPS18C
KIF15	EIF4A2		ANKRD40	SPN
MRPL3	MAP4		APH1A	SRSF4
ARL6IP6	XRCC6		NUP107	DIP2A
TRAP1	DDRGK1		EIF5	RPL6
PSMD8	MYL12A		INCENP	LOC729737
THOC3	QTRT1		SGO1	LPAR4
DCLRE1A	CENPT		FIBP	ASB13
NAP1L4	ANKLE1		COPE	CERCAM
HNRNPR	DUS3L		MRPL41	ATP2C2
KIF20B	AARS2		SPC25	DNASE1
UBLCP1	OS9		TMX1	HK1
SMC1A	TPBG		HNRNPF	LOC107987093
MRPS16	GRB2		BIRC5	CELSR1
SLC43A3	RPL18		PSMG2	NDUFB1
TMEM14A	TSSC4		KDELR1	FAM83G
DHX9	PFN1		LDHA	DNAJC1
NDUFAB1	CLPTM1		PSMD5	ZNF785
MAPRE1	IRX4		AARS	RPS6
CENPH	SF3B2		SMPD4	POLD1
PKMYT1	ALDH4A1		SLC31A1	ECHDC2
SSSCA1	ATP5B		SNRNP40	ATP5E
NQO2	RPL10		RAP1B	OGFOD3
PARPBP	EML3		CDK1	MLPH
CISD3	EHMT1		FUCA2	COX6C
RCC1	C19orf25		MRPS25	DPP6
DNAJA1	CAPZA1		MRPS16	ANO9
CFL1	LENG8		CCNA2	ST3GAL4
SGO1	SERPINH1		PSMB3	TSG1
XRCC4	CBX8		NDUFA6	AGPAT2
RRP7A	GSDMD		SPAG5	HDAC6
PPIL1	EIF3H		CKAP2	CLUH
RMI1	TNFRSF18		SRSF10	SLC39A7
MTAP	DAG1		LAMTOR1	ZNF844
ARHGEF39	RPLP1		TTK	DHCR7
CKAP2	C9orf142		ERI1	LY6G5B
MRPS15	TVP23B		TOP2A	CCAR2
DTL	TTLL12		PRC1	SF3B6
YWHAB	ACTR2		VDAC3	AFG3L1P
EIF2B1	FAT1		DNAJC7	GPAA1
NOL11	CAD		PSMB2	TIMM23B
VDAC3	ARVCF		DDIAS	LOC105369317
PARP2	RPS26		TAGLN2	TSPAN4
GTPBP4	FAM53B		SHMT2	RANGAP1
HMCES	TJP3		RBM22	IBA57
PYCR2	AK2		CNOT7	RAI1
